# Autophagy in maternal tissues contributes to *Arabidopsis thaliana* seed development

**DOI:** 10.1101/2023.02.27.530228

**Authors:** Ori Erlichman, Shahar Weiss, Maria Abu-Arkia, Moria Ankary Khaner, Yoram Soroka, Weronika Jasinska, Leah Rosental, Yariv Brotman, Tamar Avin-Wittenberg

**Affiliations:** Department of Plant and Environmental Sciences, Alexander Silberman Institute of Life Sciences, The Hebrew University of Jerusalem, Givat Ram, 9190401, Jerusalem, Israel; Department of Life Sciences, Ben-Gurion University of the Negev, 8410501, Beer-Sheva, Israel

**Keywords:** *Arabidopsis thaliana*, Autophagy, Maternal tissue, Seed, Source-sink relationship, Storage compounds.

## Abstract

Seeds are an essential food source, providing nutrients for germination and early seedling growth. Degradation events in the seed and the mother plant accompany seed development. One degradation mechanism is autophagy, facilitating cellular component breakdown in the lytic organelle. Autophagy influences various aspects of plant physiology, specifically nutrient availability and remobilization, suggesting its involvement in source-sink interactions. During seed development, autophagy was shown to affect nutrient remobilization from mother plants and function in the embryo. Yet, these studies examined autophagy-knockout (*atg* mutant) plants, making it impossible to distinguish between the contribution of autophagy in the source (i.e., the mother plant) and the sink tissue (i.e., the embryo).

To address this, we employed a novel approach to differentiate between autophagy in source and sink tissues. We investigated how autophagy in the maternal tissue affects seed development by performing reciprocal crosses between WT and *atg* mutant *Arabidopsis thaliana* plants. Although F1 seedlings possessed a functional autophagy mechanism, etiolated F1 plants from maternal *atg* mutants displayed reduced growth. This was attributed to altered protein but not lipid accumulation in the seeds, suggesting autophagy differentially regulates carbon and nitrogen remobilization. Surprisingly, F1 seeds of maternal *atg* mutants exhibited faster germination, resulting from different seed coat development.

Our study emphasizes the significance of examining autophagy in a tissue-specific manner, revealing valuable insights into the interplay between different tissues during seed development. It sheds light on the tissue-specific functions of autophagy, offering potential for new research into the underlying mechanisms governing seed development and crop yield.
