## Supplemental data for "Autophagy in maternal tissues contributes to *Arabidopsis thaliana* seed development"

### Sheet: Supplemental table 1
Supplemental Table S1: Relative lipid content of reciprocally crossed Arabidopsis thaliana F1 seeds
Values are means ± SE of 4-8 biological replicates. Bold numbers indicate values that were determined by the Student's t-test to be significantly different (p < 0.05) from the maternal WT seeds.
	♀WT x ♂atg5-1		♀atg5-1 x ♂WT		♀WT x ♂atg7-2		♀atg7-2 x ♂WT
Lipid	Mean	SE	Mean	SE	Mean	SE	Mean	SE
DAG 34:1	1	0.220146	0.907201	0.20523	1	0.237787	1.30082	0.145929
DAG 34:2	1	0.245105	0.960354	0.230692	1	0.23658	1.29385	0.135081
DAG 34:3	1	0.247609	0.852532	0.19934	1	0.242986	1.34362	0.150602
DAG 34:4	1	0.289759	0.838825	0.206718	1	0.276397	1.47645	0.135826
DGDG 34:6	1	0.523782	0.925122	0.266204	1	0.15779	0.989774	0.126011
DGDG 36:4	1	0.247991	0.923793	0.190774	1	0.175803	1.29904	0.121362
DGDG 36:5	1	0.121803	0.70256	0.131777	1	0.18542	1.30012	0.106986
DGDG 36:6	1	0.275069	0.576202	0.0716811	1	0.133017	1.12491	0.139745
FA16:0	1	0.15277	0.857102	0.104321	1	0.161833	0.824719	0.083191
FA18:0	1	0.111621	0.938825	0.118083	1	0.12864	0.821994	0.070978
FA18:1	1	0.254219	1.61282	0.819382	1	0.554545	0.529999	0.164062
FA18:2 (9-cis,12-cis)	1	0.194942	1.58228	0.47857	1	0.246365	0.85906	0.146377
MGDG 34:6	1	0.365194	0.913922	0.23032	1	0.157807	1.10935	0.199453
PC 32:0	1	0.263886	0.973195	0.242069	1	0.246531	1.25476	0.117333
PC 32:1	1	0.188218	0.907614	0.132456	1	0.125698	1.17336	0.0935388
PC 32:2	1	0.196311	0.955968	0.155103	1	0.148466	1.21392	0.0814641
PC 34:1	1	0.154956	0.981839	0.151298	1	0.163507	1.36674	0.149067
PC 34:2	1	0.217093	0.80994	0.150573	1	0.197226	1.23983	0.133562
PC 34:3	1	0.20263	0.889124	0.125048	1	0.143234	1.21684	0.117613
PC 34:4	1	0.143778	0.889874	0.113657	1	0.143698	1.27432	0.133188
PC 34:5	1	0.147345	0.757696	0.0704633	1	0.131872	1.20412	0.0927673
PC 34:6	1	0.448943	0.72769	0.15561	1	0.0906255	0.92714	0.0450039
PC 36:2	1	0.194483	1.21524	0.246181	1	0.198214	1.5447	0.244508
PC 36:3	1	0.194492	1.3165	0.310529	1	0.199717	1.41846	0.224687
PC 36:4	1	0.207564	0.90969	0.141268	1	0.164653	1.21465	0.138142
PC 36:5	1	0.168283	0.728234	0.0727024	1	0.154714	1.18061	0.116816
PC 36:6	1	0.187312	0.834595	0.0718935	1	0.130117	1.238	0.132336
PC 38:2	1	0.23608	0.837543	0.178674	1	0.228659	1.3055	0.135733
PC 38:3	1	0.219921	0.790051	0.140197	1	0.207897	1.36981	0.19168
PC 38:4	1	0.241566	0.706799	0.114467	1	0.202754	1.32775	0.106062
PC 38:5	1	0.235198	0.566701	0.0678757	1	0.167479	1.30334	0.127892
PE 34:1	1	0.184306	1.35166	0.339809	1	0.247261	1.55715	0.255662
PE 34:2	1	0.244985	0.724815	0.116826	1	0.18659	1.28141	0.118208
PE 34:3	1	0.224247	0.804451	0.109849	1	0.135814	1.34488	0.130189
PE 36:2	1	0.216783	0.919461	0.191789	1	0.195583	1.36404	0.134677
PE 36:3	1	0.192054	1.26324	0.273041	1	0.208834	1.50023	0.256514
PE 36:4	1	0.174854	0.948503	0.144536	1	0.147463	1.28316	0.179748
PE 36:5	1	0.139838	0.905024	0.120163	1	0.124467	1.29346	0.20561
PE 36:6	1	0.121855	0.797199	0.112737	1	0.130953	1.30088	0.181078
PG 34:1 (1)	1	0.105516	1.31774	0.207925	1	0.138035	1.17739	0.200813
PG 34:2 (1)	1	0.103201	0.853397	0.148001	1	0.0834772	1.0127	0.105505
PG 34:3 (1)	1	0.142497	0.903632	0.168079	1	0.0990179	0.974614	0.0911662
PI 34:1	1	0.0987294	1.9395	0.640561	1	0.214783	0.844512	0.300372
PI 34:2	1	0.132254	1.03855	0.256208	1	0.143061	0.995521	0.164494
PI 34:3	1	0.0607829	0.919365	0.153848	1	0.140901	1.06999	0.190259
PS 38:0	1	0.060569	0.994198	0.176546	1	0.0792452	1.17212	0.116998
PS 38:1	1	0.05384	0.708546	0.112146	1	0.0873848	0.930513	0.0702198
PS 38:2	1	0.107329	0.85664	0.167058	1	0.121948	1.0069	0.0871647
PS 40:0	1	0.0537694	0.983767	0.11977	1	0.101827	1.17383	0.113955
PS 40:1	1	0.0712622	1.40576	0.273489	1	0.116899	1.32772	0.250962
PS 40:2 (1)	1	0.059526	1.21134	0.162588	1	0.118835	1.14908	0.207378
PS 40:3 (1)	1	0.10047	0.773775	0.138917	1	0.102269	0.984622	0.076164
PS 40:4	1	0.0569742	0.721069	0.122916	1	0.0881578	0.9701	0.0924367
PS 40:5	1	0.123779	0.850195	0.171435	1	0.104576	1.11987	0.140537
PS 42:1 (1)	1	0.161059	1.66053	0.341828	1	0.143568	1.18427	0.168026
PS 42:2 (1)	1	0.0748261	0.839457	0.175589	1	0.104421	1.03087	0.124501
PS 42:3 (1)	1	0.227397	0.722701	0.155876	1	0.118789	1.18672	0.164006
PS 42:4	1	0.0713058	#VALUE!	#VALUE!	1	0.193464	1.16655	0.242241
TAG 42:0	1	0.191322	0.913502	0.150655	1	0.146633	1.27734	0.105815
TAG 42:1	1	0.177648	0.96213	0.169262	1	0.161353	1.14307	0.0890249
TAG 42:2	1	0.168469	0.946277	0.154103	1	0.163352	1.18086	0.0962285
TAG 44:0	1	0.176986	0.967826	0.154297	1	0.15077	1.21589	0.0867672
TAG 44:1	1	0.175408	0.962208	0.160184	1	0.149173	1.14186	0.0867765
TAG 44:2	1	0.184065	0.92365	0.156184	1	0.154522	1.14263	0.090174
TAG 44:3	1	0.185782	1.00152	0.164115	1	0.162931	1.20314	0.0935931
TAG 46:0	1	0.173338	0.982187	0.153496	1	0.140226	1.17705	0.0707086
TAG 46:1	1	0.16188	0.984196	0.146114	1	0.132433	1.20395	0.0870006
TAG 46:2	1	0.149028	0.945466	0.140327	1	0.144519	1.20719	0.0942994
TAG 46:3	1	0.180508	0.903727	0.149315	1	0.161779	1.16355	0.0984022
TAG 48:0	1	0.201199	0.925169	0.138258	1	0.153217	1.18181	0.0788282
TAG 48:1	1	0.148173	0.997631	0.132862	1	0.125281	1.16591	0.0706336
TAG 48:2	1	0.168304	0.950104	0.147288	1	0.137118	1.13237	0.0844758
TAG 48:3	1	0.184766	0.857509	0.127674	1	0.150732	1.20285	0.0821783
TAG 48:4	1	0.172059	0.932246	0.136186	1	0.154655	1.17814	0.0993647
TAG 50:0	1	0.178918	0.886167	0.135682	1	0.148204	1.24504	0.09362
TAG 50:1	1	0.169243	0.935446	0.153412	1	0.145965	1.21314	0.0857875
TAG 50:2	1	0.170108	1.00779	0.152303	1	0.147725	1.16889	0.0803779
TAG 50:3	1	0.152163	0.965431	0.139207	1	0.143587	1.23336	0.0932335
TAG 50:4	1	0.166086	0.89832	0.128918	1	0.148226	1.25081	0.113413
TAG 50:5	1	0.165466	0.901211	0.134435	1	0.135581	1.14282	0.079475
TAG 52:0	1	0.178999	0.997577	0.133146	1	0.133998	1.17164	0.0931008
TAG 52:1	1	0.183401	0.963463	0.154561	1	0.159449	1.18555	0.101871
TAG 52:2	1	0.177701	1.01382	0.156916	1	0.153097	1.22804	0.0862189
TAG 52:3	1	0.167868	1.05353	0.167796	1	0.150395	1.19926	0.0997348
TAG 52:4	1	0.175314	1.01173	0.134222	1	0.144693	1.24981	0.13994
TAG 52:5	1	0.169455	1.0956	0.161753	1	0.153336	1.32373	0.189705
TAG 52:6	1	0.166102	1.03535	0.168707	1	0.181103	1.38022	0.223979
TAG 52:7	1	0.189516	1.02059	0.169057	1	0.160193	1.25181	0.105084
TAG 52:8	1	0.19998	1.01637	0.194357	1	0.167322	1.36087	0.169968
TAG 52:9	1	0.135398	1.03722	0.134932	1	0.117883	1.24	0.118044
TAG 54:0	1	0.203918	1.01731	0.185122	1	0.184752	1.19203	0.102171
TAG 54:1	1	0.180844	0.997334	0.146251	1	0.151483	1.20431	0.0861335
TAG 54:2	1	0.185835	1.00132	0.148103	1	0.170591	1.24638	0.116841
TAG 54:3	1	0.176717	1.05118	0.159711	1	0.151867	1.17037	0.103435
TAG 54:4	1	0.174003	0.991031	0.130555	1	0.158305	1.28054	0.150107
TAG 54:5	1	0.182204	1.06208	0.168859	1	0.165009	1.2788	0.141579
TAG 54:6	1	0.179481	1.16559	0.214399	1	0.177911	1.26459	0.172909
TAG 54:7	1	0.157312	1.17056	0.240398	1	0.173759	1.36809	0.220449
TAG 54:8	1	0.180752	1.22217	0.280602	1	0.17414	1.40822	0.249062
TAG 54:9	1	0.190182	1.35886	0.356053	1	0.164894	1.59795	0.294235
TAG 56:0	1	0.226941	0.956375	0.160076	1	0.155179	1.31773	0.1027
TAG 56:1	1	0.231584	0.973288	0.137987	1	0.156874	1.19203	0.135848
TAG 56:2	1	0.311616	0.867571	0.103169	1	0.169271	1.25591	0.152735
TAG 56:3	1	0.269647	0.944387	0.129734	1	0.185747	1.27922	0.161951
TAG 56:4	1	0.17612	0.977353	0.104289	1	0.166483	1.25069	0.158883
TAG 56:5	1	0.169646	1.09477	0.132129	1	0.16166	1.22543	0.166562
TAG 56:6	1	0.156377	1.19381	0.168645	1	0.155289	1.28828	0.188281
TAG 56:7	1	0.181167	1.0654	0.155746	1	0.183391	1.27352	0.209474
TAG 56:8	1	0.148044	1.08878	0.204945	1	0.14786	1.31958	0.195352
TAG 56:9	1	0.169127	1.17772	0.236462	1	0.154652	1.40626	0.22457
TAG 58:0	1	0.213482	1.01969	0.1661	1	0.152976	1.21822	0.102914
TAG 58:1	1	0.187738	1.05405	0.162411	1	0.155949	1.25341	0.117163
TAG 58:2	1	0.266154	0.882846	0.110581	1	0.192432	1.23851	0.18545
TAG 58:3	1	0.244396	0.89718	0.0851419	1	0.171379	1.29678	0.193517
TAG 58:4	1	0.203622	1.01564	0.125606	1	0.176473	1.23932	0.143897
TAG 58:5	1	0.117337	1.08183	0.0843039	1	0.129312	1.17605	0.145629
TAG 58:6	1	0.159676	1.05786	0.107379	1	0.154485	1.1914	0.1734
TAG 58:7	1	0.161319	1.04842	0.136436	1	0.167801	1.20554	0.208213
TAG 58:8	1	0.148718	1.04781	0.138955	1	0.151699	1.22408	0.127083
TAG 58:9	1	0.184963	1.00923	0.139961	1	0.144318	1.19591	0.184932
TAG 60:0	1	0.253445	1.02541	0.211985	1	0.20471	1.24485	0.131539
TAG 60:1	1	0.219403	0.999609	0.169293	1	0.181521	1.29044	0.111522
TAG 60:2	1	0.22261	0.998488	0.126997	1	0.154263	1.26878	0.122969
TAG 60:3	1	0.238338	0.855172	0.0958579	1	0.176813	1.36627	0.183992
TAG 60:4	1	0.162037	0.999885	0.125152	1	0.139133	1.27311	0.152906
TAG 60:5	1	0.171007	1.06517	0.146746	1	0.156639	1.15913	0.150212
TAG 60:6	1	0.153012	1.01134	0.115742	1	0.152006	1.19564	0.15771
TAG 60:7	1	0.117184	1.07104	0.138884	1	0.165838	1.15795	0.16923
TAG 60:8	1	0.15559	0.984166	0.118235	1	0.15371	1.20433	0.157777

### Sheet: Supplemental table 2
Supplemental Table S1: Relative polar metabolite content of reciprocally crossed Arabidopsis thaliana F1 seeds
Values are means ± SE of 4-8 biological replicates. Bold numbers indicate values that were determined by the Student's t-test to be significantly different (p < 0.05) from the maternal WT seeds.
m/z - mass to charge, RT - retention time (min)
				♀WT x ♂atg5-1		♀atg5-1 x ♂WT		♀WT x ♂atg7-2		♀atg7-2 x ♂WT
Metabolite	m/z	RT (min)	RT diff.	Mean	SE	Mean	SE	Mean	SE	Mean	SE
Citric acid	465.186	11.0782	0.02285	1	0.154136	0.248084	0.0787668	1	0.386551	1.04705	0.261424
Fumaric acid	247.073	7.4096	0.0669	1	0.253746	11.4158	5.12771	1	0.719349	0.382177	0.173197
Malic acid	307.15	8.545	0.0108167	1	0.482858	1.3363	0.411173	1	0.306327	2.28162	1.28429
Nicotinic acid	180.041	7.7165	0.08095	1	0.138568	0.981084	0.118818	1	0.238097	0.856151	0.197939
Succinic acid	247.088	7.3207	0.06455	1	0.379721	0.739362	0.120784	1	0.263489	1.0335	0.380297
Galactose	205.108	10.963	0.0118667	1	0.265669	0.255109	0.15616	1	0.445831	0.52563	0.358976
Glucose	189.074	11.015	0.0155167	1	0.159418	0.818715	0.0832514	1	0.12591	1.10925	0.0921264
Fructose	364.184	10.907	0.00576667	1	0.430299	0.372832	0.045901	1	0.357018	1.50565	0.447684
Maltose	361.168	15.6722	0.00075	1	0.459253	0.232913	0.0367571	1	0.276674	0.791384	0.11748
Mannose	319.169	10.8567	0.00243333	1	0.820373	0.412769	0.202637	1	0.327147	1.08253	0.276682
Myo-Inositol	507.231	12.1042	0.00738333	1	0.252684	0.914535	0.104544	1	0.164509	1.31087	0.128088
Raffinose	361.167	18.3828	0.00826667	1	0.313728	1.94777	0.747458	1	0.193696	1.13471	0.226487
Rhamnose	277.146	9.76848	0.000183333	1	0.216147	0.766067	0.0901175	1	0.0836909	1.36955	0.267165
Sucrose	319.158	15.18	0.01785	1	0.112121	0.852516	0.0702311	1	0.156257	1.16079	0.117508
Glycerol	131.031	6.20033	0.0602667	1	0.105508	0.744804	0.125271	1	0.272012	0.90342	0.21085
Phosphoric acid	300.077	6.73972	0.144317	1	0.240751	1.02953	0.087135	1	0.229595	1.18954	0.209157
Urea	189.089	6.90817	0.141467	1	0.37655	0.996673	0.254585	1	0.225324	1.19543	0.247237
